# Characterization of nuclear genome size and variation in a freshwater snail model system featuring a recent whole-genome duplication

**DOI:** 10.1101/2025.01.23.634510

**Authors:** Maurine Neiman, Maria Pichler, Martin Haase, Dunja K. Lamatsch

## Abstract

Species are defined by unique nuclear genome characteristics like nucleotide composition, genomic structure, and genome size. These fundamental aspects of the nuclear genome can themselves be the object of natural selection. We here provide the first high-quality direct measurements of nuclear genome DNA content in a representative diverse sample of *Potamopyrgus antipodarum*, an Aotearoa New Zealand freshwater snail that is a textbook example of the maintenance of sexual reproduction in nature and is invasive worldwide. We used propidium-iodide-based flow cytometry to characterize nuclear DNA content, and its variation, in nearly 100 *P. antipodarum* from multiple populations representing both sexual and asexual individuals. We also estimated nuclear DNA content in multiple *P. estuarinus*, a closely related obligately sexual species. These data confirmed and extended earlier lines of evidence for polyploidy and variable genome size within asexual *P. antipodarum* and provided the first direct evidence for distinctly higher nuclear genome content in diploid (sexual) *P. antipodarum* relative to diploid sexual *P. estuarinus*. These data are consistent with genomic evidence for a recent whole-genome duplication (WGD) and subsequent and in-process rediploidization in *P. antipodarum*, setting the stage for use of *Potamopyrgus* as a model for WGD and its consequences.
