## Supplemental Table 1 for "Characterization of nuclear genome size and variation in a freshwater snail model system featuring a recent whole-genome duplication"

### Sheet: Complete and final dataset_MP
FlowDate	SampleName	Species	Source	Type	ID	Ploidy	Sex	Reference	MeanFLUOR_Droso	MeanFLUOR_Snail (Droso)	TotalnuclearDNA_Snail/Droso [pg]	TotalnuclearDNA_Snail (Droso) [Mb	MeanFLUOR_CRBC	MeanFLUOR_Snail (CRBC)	TotalnuclearDNA_Snail/CRBC [pg]	TotalnuclearDNA_Snail (CRBC) [Mb]	rCV_Droso	rCV_CRBC	rCV_Snail
June2019	P. anti head 4	P. antipodarum	Mondsee	Population	1	3n	f	Droso 0.35 pg	77.856	564.547	2.53791	2482.08	NA	NA	NA	NA	2.76	NA	1.53
June2019	P. anti H1	P. antipodarum	Mondsee	Population	2	3n	f	Droso 0.35 pg	109.948	771.11	2.45469	2400.69	NA	NA	NA	NA	3.45	NA	3.3
June2019	P. anti H2	P. antipodarum	Mondsee	Population	3	3n	f	Droso 0.35 pg	109.324	784.756	2.51239	2457.12	NA	NA	NA	NA	5.08	NA	2.89
June2019	P. anti head 4	P. antipodarum	West coast NZ	Lab tank	4	2n	f	Droso 0.35 pg, CRBC	81.204	407.513	1.75644	1717.79	585.972	407.513	1.73862	1700.37	2.76	1.75	1.4
June2019	P. estuarinus head4	P. estuarinus	Waikuku	Population	5	2n	m	Droso 0.35 pg, CRBC	81.642	319.734	1.3707	1340.55	588.144	319.734	1.36179	1331.83	3.27	1.74	1.82
June2019	P. anti head 1	P. antipodarum	Mondsee	Population	7	3n	f	Droso 0.35 pg	115.704	861.551	2.60616	2548.82	NA	NA	NA	NA	4.9	NA	1.41
June2019	P. estuarinus head4	P. estuarinus	Waikuku	Population	9	2n	m	Droso 0.35 pg, CRBC	78.688	318.655	1.41736	1386.18	571.772	318.655	1.39328	1362.63	3.14	2.11	6.02
June2019	P. anti head 1	P. antipodarum	West coast NZ	Lab tank	10	2n	f	Droso 0.35 pg, CRBC	118.285	595.274	1.76139	1722.64	852.55	595.274	1.74557	1707.17	2.57	1.84	1.37
July2019	P. est f5	P. estuarinus	Waikuku	Population	11	2n	f	Droso 0.35 pg, CRBC	123	455.82	1.29705	1268.51	915.268	455.82	1.25	1217.66	4.94	1.57	2.08
July2019	P. anti f5 sex	P. antipodarum	West coast NZ	Lab tank	12	2n	f	Droso 0.35 pg	124.14	603.69	1.70204	1664.6	NA	NA	NA	NA	3.71	NA	2.18
July2019	P. est m6	P. estuarinus	Waikuku	Population	13	2n	m	Droso 0.35 pg, CRBC	123.493	470.223	1.33269	1303.37	884.512	470.223	1.33	1300.74	4.79	1.66	2.37
July2019	P. est m3	P. estuarinus	Waikuku	Population	15	2n	m	Droso 0.35 pg, CRBC	123.19	450.92	1.28113	1252.94	880.264	450.92	1.28	1252.45	3.6	1.75	1.74
July2019	P. anti f6 sex	P. antipodarum	West coast NZ	Lab tank	16	2n	f	Droso 0.35 pg, CRBC	122.52	633.38	1.80936	1769.56	880.537	633.38	1.8	1758.7	4.41	1.62	4.17
July2019	P. anti f2	P. antipodarum	Mondsee	Population	18	3n	f	Droso 0.35 pg	119.36	868.08	2.54548	2489.48	NA	NA	NA	NA	4.28	NA	3.31
Dec2019	P. anti f 46	P. antipodarum	Coromandel Peninsula	Population	46	2n	f	Droso 0.35 pg	102.528	446.913	1.52563	1492.06	NA	NA	NA	NA	6.09	NA	1.97
Dec2019	P. anti f 47	P. antipodarum	Coromandel Peninsula	Population	47	2n	f	Droso 0.35 pg	93.086	417.853	1.57111	1536.55	NA	NA	NA	NA	8	NA	3.82
Dec2019	P. anti f 48	P. antipodarum	Coromandel Peninsula	Population	48	2n	f	Droso 0.35 pg	95.078	407.67	1.50071	1467.69	NA	NA	NA	NA	7.93	NA	3.05
Dec2019	P. anti f 49	P. antipodarum	Coromandel Peninsula	Population	49	2n	f	Droso 0.35 pg	90.877	369.925	1.42471	1393.37	NA	NA	NA	NA	10.81	NA	3.59
Dec2019	P. anti f 50	P. antipodarum	Coromandel Peninsula	Population	50	2n	f	Droso 0.35 pg	96.621	432.922	1.56822	1533.72	NA	NA	NA	NA	7.51	NA	1.95
Dec2019	P. anti f 51	P. antipodarum	Coromandel Peninsula	Population	51	2n	f	Droso 0.35 pg	80.625	359.777	1.56182	1527.46	NA	NA	NA	NA	10.27	NA	2.21
Dec2019	P. anti m 52	P. antipodarum	Coromandel Peninsula	Population	52	2n	m	Droso 0.35 pg	96.655	421.617	1.52673	1493.14	NA	NA	NA	NA	7.53	NA	1.95
Dec2019	P. anti m 53	P. antipodarum	Coromandel Peninsula	Population	53	2n	m	Droso 0.35 pg	94.598	427.421	1.5814	1546.61	NA	NA	NA	NA	7.6	NA	1.84
Dec2019	P. anti m 54	P. antipodarum	Coromandel Peninsula	Population	54	2n	m	Droso 0.35 pg	98.099	434.171	1.54905	1514.97	NA	NA	NA	NA	6.01	NA	1.92
Dec2019	P. anti m 55	P. antipodarum	Coromandel Peninsula	Population	55	2n	m	Droso 0.35 pg	97.24	417.102	1.50129	1468.26	NA	NA	NA	NA	5.67	NA	2.16
Dec2019	P. anti m 56	P. antipodarum	Coromandel Peninsula	Population	56	2n	m	Droso 0.35 pg	98.374	427.891	1.52237	1488.88	NA	NA	NA	NA	6.69	NA	2.15
Dec2019	P. anti m 57	P. antipodarum	Coromandel Peninsula	Population	57	2n	m	Droso 0.35 pg	102.53	446.91	1.52559	1492.02	NA	NA	NA	NA	6.09	NA	1.97
Oct2023	P. anti NF1	P. antipodarum	Niagara Falls	Population	58	3n	f	Droso 0.321	96.639	834.159	2.77078	2709.82	NA	NA	NA	NA	3.22	NA	1.52
Oct2023	P. anti NF2	P. antipodarum	Niagara Falls	Population	59	3n	f	Droso 0.321	97.899	826.684	2.71061	2650.97	NA	NA	NA	NA	2.64	NA	1.2
Oct2023	P. anti NF3	P. antipodarum	Niagara Falls	Population	60	3n	f	Droso 0.321	97.918	835.453	2.73883	2678.57	NA	NA	NA	NA	2.77	NA	1.51
Oct2023	P. anti NF5	P. antipodarum	Niagara Falls	Population	62	3n	f	Droso 0.321	97.764	840.8	2.7607	2699.96	NA	NA	NA	NA	2.66	NA	1.9
Oct2023	P. anti NF6	P. antipodarum	Niagara Falls	Population	63	3n	f	Droso 0.321	98.257	884.878	2.89085	2827.25	NA	NA	NA	NA	2.54	NA	2.54
Oct2023	P. anti LTA1	P. antipodarum	Lake Te Anau	Population	64	3n	f	Droso 0.321	98.18	886.35	2.89793	2834.17	NA	NA	NA	NA	2.56	NA	1.47
Oct2023	P. anti LTA2	P. antipodarum	Lake Te Anau	Population	65	4n	f	Droso 0.321, CRBC	75.992	915.141	3.86567	3780.63	684.544	915.141	3.34	3268.63	2.81	1.28	1.86
Oct2023	P. anti LTA3	P. antipodarum	Lake Te Anau	Population	66	3n	f	Droso 0.321	98.19	872.27	2.8516	2788.87	NA	NA	NA	NA	3.44	NA	1.45
Oct2023	P. anti LTA4	P. antipodarum	Lake Te Anau	Population	67	3n	f	Droso 0.321	99.18	859.7	2.78245	2721.24	NA	NA	NA	NA	2.37	NA	2.2
Oct2023	P. anti LTA5	P. antipodarum	Lake Te Anau	Population	68	3n	f	Droso 0.321	97.19	823.89	2.72115	2661.29	NA	NA	NA	NA	2.58	NA	1.23
Oct2023	P. anti LTA6	P. antipodarum	Lake Te Anau	Population	69	3n	f	Droso 0.321	97.71	867.91	2.85129	2788.56	NA	NA	NA	NA	3.19	NA	2.53
Oct2023	P. anti KG1	P. antipodarum	Karangahake Gorge	Population	71	2n	m	Droso 0.321, CRBC	95.532	517.762	1.73975	1701.47	865.219	517.762	1.5	1463.13	3.73	1.55	2.2
Oct2023	P. anti KG2	P. antipodarum	Karangahake Gorge	Population	72	2n	f	Droso 0.321, CRBC	94.77	522.86	1.771	1732.04	839.39	522.855	1.56	1522.99	3.92	1.44	2.24
Oct2023	P. anti KG3	P. antipodarum	Karangahake Gorge	Population	73	2n	f	Droso 0.321, CRBC	96.54	544.87	1.81172	1771.86	860.68	544.874	1.58	1547.87	6.69	1.4	2.67
Oct2023	P. anti KG4	P. antipodarum	Karangahake Gorge	Population	74	2n	f	Droso 0.321, CRBC	98.24	511.68	1.67192	1635.14	860.394	511.678	1.49	1454.05	8.06	1.31	3.22
Oct2023	P. anti KG5	P. antipodarum	Karangahake Gorge	Population	75	2n	f	Droso 0.321, CRBC	98.1	518.52	1.69669	1659.36	871.15	518.517	1.49	1455.3	4.49	1.43	1.89
Oct2023	P. anti KG6	P. antipodarum	Karangahake Gorge	Population	76	2n	f	Droso 0.321, CRBC	97.49	532.54	1.75347	1714.89	870.57	532.543	1.53	1495.65	5.23	1.52	2.7
Oct2023	P. anti FR1	P. antipodarum	Franklin Road	Population	77	3n	f	Droso 0.321	100.51	859.61	2.74535	2684.95	NA	NA	NA	NA	3.47	NA	1.71
Oct2023	P. anti FR2	P. antipodarum	Franklin Road	Population	78	3n	f	Droso 0.321	98.235	815.215	2.66386	2605.25	NA	NA	NA	NA	3.71	NA	1.49
Oct2023	P. anti FR3	P. antipodarum	Franklin Road	Population	79	3n	f	Droso 0.321	98.24	814.95	2.66286	2604.27	NA	NA	NA	NA	3.25	NA	1.49
Oct2023	P. anti FR4	P. antipodarum	Franklin Road	Population	80	3n	f	Droso 0.321	96.96	791.62	2.62077	2563.11	NA	NA	NA	NA	2.96	NA	1.64
Oct2023	P. anti FR5	P. antipodarum	Franklin Road	Population	81	3n	f	Droso 0.321	96.71	793.31	2.63316	2575.23	NA	NA	NA	NA	3.2	NA	1.93
Oct2023	P. anti FR6	P. antipodarum	Franklin Road	Population	82	3n	f	Droso 0.321	95.72	784.88	2.63212	2574.21	NA	NA	NA	NA	3.94	NA	1.58
Oct2023	P. anti PGo2	P. antipodarum	Buller Gorge	Population	84	3n	f	Droso 0.321	95.95	813.91	2.72293	2663.03	NA	NA	NA	NA	2.87	NA	1.97
Oct2023	P. anti PGo3	P. antipodarum	Buller Gorge	Population	85	3n	f	Droso 0.321	95.73	799.16	2.67973	2620.77	NA	NA	NA	NA	2.77	NA	1.99
Oct2023	P. anti PGo5	P. antipodarum	Buller Gorge	Population	87	3n	f	Droso 0.321	96.7	807.08	2.67914	2620.2	NA	NA	NA	NA	2.68	NA	1.5
Oct2023	P. anti PGo6	P. antipodarum	Buller Gorge	Population	88	3n	f	Droso 0.321	96.86	814.56	2.6995	2640.11	NA	NA	NA	NA	3.19	NA	1.81
Oct2023	P. anti Mi1	P. antipodarum	Miti Miti	Population	89	3n	f	Droso 0.321	102.27	833.92	2.61747	2559.88	NA	NA	NA	NA	4.46	NA	2.02
Oct2023	P. anti Mi2	P. antipodarum	Miti Miti	Population	90	3n	f	Droso 0.321	101.69	818.58	2.58397	2527.13	NA	NA	NA	NA	4.11	NA	1.62
Oct2023	P. anti Mi3	P. antipodarum	Miti Miti	Population	91	3n	f	Droso 0.321	102.3	862.29	2.70572	2646.19	NA	NA	NA	NA	3.89	NA	2.29
Oct2023	P. anti Mi4	P. antipodarum	Miti Miti	Population	92	3n	f	Droso 0.321	102.34	873.26	2.73907	2678.81	NA	NA	NA	NA	3.89	NA	1.24
Oct2023	P. anti Mi5	P. antipodarum	Miti Miti	Population	93	3n	f	Droso 0.321	101.06	849.84	2.69937	2639.99	NA	NA	NA	NA	4.43	NA	1.9
Oct2023	P. anti Mi6	P. antipodarum	Miti Miti	Population	94	3n	f	Droso 0.321	101.68	817.25	2.58003	2523.27	NA	NA	NA	NA	4.25	NA	1.88
Oct2023	P. anti BC1	P. antipodarum	Boyd Creek	Population	95	3n	f	Droso 0.321	95.61	814.72	2.73533	2675.15	NA	NA	NA	NA	3.28	NA	3.04
Oct2023	P. anti BC2	P. antipodarum	Boyd Creek	Population	96	3n	f	Droso 0.321	96.3	805.35	2.6845	2625.44	NA	NA	NA	NA	2.96	NA	2.09
Oct2023	P. anti BC3	P. antipodarum	Boyd Creek	Population	97	3n	f	Droso 0.321	96.37	812.99	2.708	2648.42	NA	NA	NA	NA	2.85	NA	1.96
Nov2023	P. anti BC4	P. antipodarum	Boyd Creek	Population	98	3n	f	Droso 0.321	97.59	830.68	2.73233	2672.22	NA	NA	NA	NA	2.65	NA	2.15
Nov2023	P. anti BC5	P. antipodarum	Boyd Creek	Population	99	3n	f	Droso 0.321	97.45	802.01	2.64182	2583.7	NA	NA	NA	NA	3.19	NA	1.56
Nov2023	P. anti BC6	P. antipodarum	Boyd Creek	Population	100	3n	f	Droso 0.321	98.736	860.115	2.79631	2734.8	NA	NA	NA	NA	4.05	NA	4.77
Nov2023	P. anti 3n	P. antipodarum	Diverse asexual	Lab tank	103	3n	f	Droso 0.321	97.85	863.58	2.833	2770.68	NA	NA	NA	NA	3.37	NA	3.48
Nov2023	P. anti	P. antipodarum	Outbred sexual	Lab tank	108	2n	f	Droso 0.321, CRBC	100.002	591.07	1.8973	1855.56	856.159	591.07	1.72594	1687.96	3.99	1.48	1.67
Nov2023	P. anti	P. antipodarum	Lady/Ianthe	Population	110	2n	f	Droso 0.321, CRBC	98.461	569.31	1.85605	1815.22	851.54	569.31	1.67141	1634.64	5.09	1.78	3.63
Nov2023	P. anti	P. antipodarum	Lady/Ianthe	Population	111	2n	f	Droso 0.321, CRBC	98.533	565.678	1.84286	1802.32	847.561	565.678	1.66855	1631.84	4.72	1.42	1.69
Nov2023	P. anti	P. antipodarum	Lady/Ianthe	Population	112	2n	m	Droso 0.321, CRBC	98.644	552.875	1.79912	1759.54	844.948	552.875	1.63583	1599.84	3.57	1.42	2.94
Nov2023	P. anti	P. antipodarum	Lady/Ianthe	Population	113	2n	m	Droso 0.321, CRBC	95.342	511.082	1.72072	1682.87	823.181	511.082	1.55216	1518.01	3.79	1.5	1.64
Nov2023	P. anti	P. antipodarum	Lady/Ianthe	Population	114	2n	f	Droso 0.321, CRBC	98.34	558.917	1.82441	1784.27	849.861	558.917	1.64414	1607.97	4.69	1.42	2.74
June2024	EstF1_21	P. estuarinus	Waikuku	Population	115	2n	f	Droso 0.321, CRBC	99.16	441.17	1.42815	1396.73	856.71	441.166	1.29	1259.06	2.4	1.28	2.02
June2024	EstF2_21	P. estuarinus	Waikuku	Population	116	2n	f	Droso 0.321, CRBC	95.96	422.6	1.41366	1382.56	845.68	422.6	1.25	1221.81	3.6	1.32	1.85
June2024	EstF3_21	P. estuarinus	Waikuku	Population	117	2n	f	Droso 0.321, CRBC	94.73	420.5	1.4249	1393.55	835.08	420.504	1.26	1231.18	4.71	1.31	2.08
June2024	EstM1_21	P. estuarinus	Waikuku	Population	118	2n	m	Droso 0.321, CRBC	95.54	412.82	1.38701	1356.5	848.5	412.821	1.22	1189.56	4.41	1.57	1.96
June2024	EstM3_21	P. estuarinus	Waikuku	Population	120	2n	m	Droso 0.321, CRBC	96.72	406.07	1.34769	1318.04	854.14	406.069	1.19	1162.38	3.4	1.37	1.94
June2024	Mp18-7F1_21	P. antipodarum	Mapourika18-7	Lineage	121	3n	f	Droso 0.321	95.18	831.52	2.80435	2742.65	NA	NA	NA	NA	4.04	NA	1.45
June2024	Mp18-7F2_21	P. antipodarum	Mapourika18-7	Lineage	122	3n	f	Droso 0.321	94.28	805.1	2.74117	2680.86	NA	NA	NA	NA	3.19	NA	1.76
June2024	Mp18-7F3_21	P. antipodarum	Mapourika18-7	Lineage	123	2n	f	Droso 0.321, CRBC	96.76	543.05	1.80156	1761.93	856.2	543.048	1.59	1550.74	3.89	1.37	1.27
June2024	Mp18-7M1_21	P. antipodarum	Mapourika18-7	Lineage	124	2n	m	Droso 0.321, CRBC	97.7	555.67	1.82569	1785.53	863.95	555.673	1.61	1572.57	4.04	1.34	1.22
June2024	Mp18-7M2_21	P. antipodarum	Mapourika18-7	Lineage	125	2n	m	Droso 0.321, CRBC	96.49	547.4	1.82107	1781.01	856.18	547.402	1.6	1563.23	3.55	1.36	1.45
June2024	Mp18-7M3_21	P. antipodarum	Mapourika18-7	Lineage	126	2n	m	Droso 0.321, CRBC	94.34	536.45	1.82532	1785.16	833.31	536.449	1.61	1573.99	2.71	1.32	1.45
June2024	Se18-1F1_21	P. antipodarum	Selfe 18-1	Lineage	127	3n	f	Droso 0.321	96.34	816.72	2.72127	2661.4	NA	NA	NA	NA	2.83	NA	1.29
June2024	Se18-1F2_21	P. antipodarum	Selfe 18-1	Lineage	128	2n	f	Droso 0.321, CRBC	93.31	552.03	1.89906	1857.28	823.74	552.029	1.68	1638.51	2.53	1.17	1.53
June2024	Se18-1F3_21	P. antipodarum	Selfe 18-1	Lineage	129	2n	f	Droso 0.321, CRBC	93.99	542.42	1.8525	1811.75	829.35	542.418	1.64	1599.09	2.92	1.35	1.59
June2024	Se18-1M1_21	P. antipodarum	Selfe 18-1	Lineage	130	2n	m	Droso 0.321, CRBC	92.85	535.13	1.85005	1809.34	815.54	535.131	1.64	1604.33	2.19	1.31	1.52
June2024	Se18-1M2_21	P. antipodarum	Selfe 18-1	Lineage	131	2n	m	Droso 0.321, CRBC	90.97	509.66	1.7984	1758.84	810.01	509.655	1.57	1538.38	2.45	1.35	1.69
June2024	Se18-1M3_21	P. antipodarum	Selfe 18-1	Lineage	132	2n	m	Droso 0.321, CRBC	92.04	517.97	1.80648	1766.74	814.63	517.972	1.59	1554.62	2.69	1.32	1.46
June2024	Gn6F1_21	P. antipodarum	Gunn-06	Lineage	133	4n	f	Droso 0.321, CRBC	86.13	957.71	3.56931	3490.79	761.62	957.708	3.14	3074.5	4.19	1.53	1.69
June2024	Gn6F2_21	P. antipodarum	Gunn-06	Lineage	134	4n	f	Droso 0.321, CRBC	86.3	969.73	3.60699	3527.64	766.18	969.729	3.16	3094.56	4.49	1.49	1.59
June2024	Gn6F3_21	P. antipodarum	Gunn-06	Lineage	135	4n	f	Droso 0.321, CRBC	82.76	937.1	3.63472	3554.75	746.13	937.096	3.14	3070.79	3.85	1.46	1.49
July2024	Gn6M1_21	P. antipodarum	Gunn-06	Lineage	136	4n	m	Droso 0.321, CRBC	75.25	880.33	3.75529	3672.68	674.07	880.33	3.26	3193.15	3.57	1.27	1.66
July2024	Gn7F1_21	P. antipodarum	Gunn-07	Lineage	137	3n	f	Droso 0.321, CRBC	89.05	756.58	2.72726	2667.26	810.48	756.577	2.33	2282.39	3.7	1.54	1.49
July2024	Gn7F2_21	P. antipodarum	Gunn-07	Lineage	138	4n	f	Droso 0.321, CRBC	73.67	840.31	3.66146	3580.9	670.31	840.635	3.14	3066.29	3.8	1.51	1.61
July2024	Gn7F3_21	P. antipodarum	Gunn-07	Lineage	139	4n	f	Droso 0.321, CRBC	73.42	839.9	3.67213	3591.34	666.07	841.635	3.16	3089.44	3.51	1.57	1.58
July2024	Gn7M1_21	P. antipodarum	Gunn-07	Lineage	140	4n	m	Droso 0.321, CRBC	72.53	811.17	3.59004	3511.06	660.3	811.172	3.07	3003.64	3.46	1.41	1.59
July2024	Po92F1_21	P. antipodarum	Poerua-92	Lineage	141	3n	f	Droso 0.321, CRBC	67.31	570.11	2.71884	2659.03	648.92	570.106	2.2	2148.03	5.34	1.44	2.23
July2024	Po92F2_21	P. antipodarum	Poerua-92	Lineage	142	3n	f	Droso 0.321, CRBC	71.11	597.62	2.69774	2638.39	661.67	597.611	2.26	2208.28	4	1.62	1.86
July2024	Po92F3_21	P. antipodarum	Poerua-92	Lineage	143	3n	f	Droso 0.321, CRBC	72.34	615.24	2.73005	2669.99	659.14	615.239	2.33	2282.14	3.23	1.44	1.78
July2024	Se18-46F1_21	P. antipodarum	Selfe 18-46	Lineage	144	3n	f	Droso 0.321, CRBC	78.26	668.44	2.74175	2681.43	668.62	668.441	2.5	2444.35	3.24	1.36	1.36
July2024	Se18-46F2_21	P. antipodarum	Selfe 18-46	Lineage	145	3n	f	Droso 0.321, CRBC	73.49	665.46	2.90669	2842.74	665.3	665.495	2.5	2445.73	2.93	1.58	1.57
July2024	Se18-46F3_21	P. antipodarum	Selfe 18-46	Lineage	146	3n	f	Droso 0.321, CRBC	68.91	633.67	2.95179	2886.85	633.29	633.268	2.5	2444.92	4.09	1.94	1.95
July2024	Gn10-F1_21	P. antipodarum	Gunn-10	Lineage	147	4n	f	Droso 0.321, CRBC	69.31	789.67	3.65725	3576.79	643.02	789.674	3.07	3002.63	4.11	1.46	1.64
July2024	Gn10-F2_21	P. antipodarum	Gunn-10	Lineage	148	4n	f	Droso 0.321, CRBC	69.85	787.93	3.62098	3541.32	646.24	787.928	3.05	2981.07	3.66	1.52	1.73
July2024	Gn10-F3_21	P. antipodarum	Gunn-10	Lineage	149	4n	f	Droso 0.321, CRBC	69.51	779.45	3.59953	3520.34	642.59	779.445	3.03	2965.72	2.93	1.37	1.54
July2024	Po72-F1_21	P. antipodarum	Poerua-72	Lineage	150	4n	f	Droso 0.321, CRBC	69.07	817.75	3.80046	3716.85	639.39	817.754	3.2	3127.05	4.32	1.38	1.64
July2024	Po72-F2_21	P. antipodarum	Poerua-72	Lineage	151	4n	f	Droso 0.321, CRBC	70.17	814.68	3.72684	3644.85	640.71	814.675	3.18	3108.86	3.71	1.39	1.39
July2024	Po72-F3_21	P. antipodarum	Poerua-72	Lineage	152	4n	f	Droso 0.321, CRBC	70.82	846.3	3.83595	3751.56	645.83	846.296	3.28	3203.95	3.48	1.41	1.39
