## Supplemental Table 2 for "Characterization of nuclear genome size and variation in a freshwater snail model system featuring a recent whole-genome duplication"

### Sheet: Sheet1
Genome size estimation method	P. antipodarum (2n)	P. estuarinus	P. antipodarum vs. P. estuarinus	Source
Flow cytometry	1.710 pg (0.137 SD)	1.370 pg (0.054 SD)	1.25x	This paper
Assembly size	992,845,038 bp (uncollapsed)	514,633,712 bp	1.93x	Fields et al. 2024 (P. estuarinus), Jalinsky et al. (in prep)
k-mer (GenomeScope)	612,129,125 bp	497,020,057 bp	1.23x	Fields et al. 2024 (P. estuarinus), Jalinsky et al. (in prep)
