## Supplemental Table 3 for "Characterization of nuclear genome size and variation in a freshwater snail model system featuring a recent whole-genome duplication"

### Sheet: Sheet1
Source	Ploidy	Median	95% CI Lower Bound	95% CI Upper Bound	N	Bootstraps*
Selfe 18-1	2n	1.85	1.8	1.9	5	995
Lady/Ianthe	2n	1.82	1.72	1.86	5	996
Mapourika 18-7	2n	1.82	1.8	1.83	4	983
West coast NZ	2n	1.76	1.7	1.81	4	987
Karangahake Gorge	2n	1.74	1.68	1.79	6	993
Coromandel	2n	1.52	1.5	1.57	12	1000
Waikuku	2n	1.38	1.32	1.41	10	1000
Selfe 18-46	3n	2.91	2.74	2.95	3	949
Te Anau	3n	2.85	2.72	2.9	5	984
Mapourika 18-7	3n	2.77	2.74	2.8	2	884
Niagara Falls	3n	2.76	2.71	2.89	5	991
Boyd Creek	3n	2.72	2.64	2.77	6	996
Poerua-92	3n	2.72	2.7	2.73	3	958
Buller Gorge	3n	2.69	2.68	2.72	4	984
Miti Miti	3n	2.66	2.58	2.74	6	996
Franklin Road	3n	2.65	2.62	2.7	6	998
Mondsee	3n	2.54	2.45	2.6	5	996
Poerua-72	4n	3.8	3.73	3.84	3	954
Gunn-07	4n	3.66	3.59	3.67	3	951
Gunn-06	4n	3.62	3.67	3.76	4	982
Gunn-10	4n	3.62	3.6	3.67	3	963
Medians for nuclear DNA content within ploidies for each source for which there were more than one snail represented per ploidy level (N = 104). 95% confidence intervals around each median were bootstrapped within IBM SPSS v. 29.
*While bootstrap replicate was set to 1000 in the analysis, there tended to be somewhat fewer replicates (column G) for samples for which sample size (column F) was smaller.
