## Supplementary material for "Characterization of nuclear genome size and variation in a freshwater snail model system featuring a recent whole-genome duplication": Table 1

### Sheet: Sheet1
Species	Source	Coordinates	Type	N	Mean Nuclear Genome Content (pg; Drosophila) (SD)	%2N	Mean 2N Nuclear Genome Content (pg) (SD)	%3N	Mean 3N Nuclear Genome content (pg) (SD)	%4N	Mean 4N Nuclear Genome content (pg) (SD)
P. antipodarum	Boyd Creek	45.0807°S, 167.5659°E	Field	6	2.716 (0.052)	0	NA	100	2.716 (0.052)	0	NA
P. antipodarum	Buller Gorge	41.5006°S, 171.4002°E	Field	4	2.695 (0.021)	0	NA	100	2.695 (0.021)	0	NA
P. antipodarum	Coromandel Peninsula	36.5120°S, 175.3409°E	Field	12	1.530 (0.043)	100	1.530 (0.043)	0	NA	0	NA
P. antipodarum	Diverse triploid mix	NA	Lab tank	1	2.830 (NA)	0	NA	100	2.830 (NA)	0	NA
P. antipodarum	Franklin Road	37.2746°S, 175.4649°E	Field	6	2.660 (0.045)	0	NA	100	2.660 (0.045)	0	NA
P. antipodarum	Gunn-06	44.8759°S, 168.0903°E	Lab lineage	4	3.641 (0.080)	0	NA	0	NA	100	3.641 (0.080)
P. antipodarum	Gunn-07	44.8759°S, 168.0903°E	Lab lineage	4	3.412 (0.458)	0	NA	25	2.727 (NA)	75	3.641 (0.045)
P. antipodarum	Gunn-10	44.8759°S, 168.0903°E	Lab lineage	3	3.626 (0.029)	0	NA	0	NA	100	3.626 (0.029)
P. antipodarum	Karangahake Gorge	37.2546°S, 175.4336°E	Field	6	1.741 (0.051)	100	1.741 (0.051)	0	NA	0	NA
P. antipodarum	Lady/Ianthe*	42.3558°S, 171.3425°E (Lady)/43.0500°S, 170.6167°E (Ianthe)	Field	5	1.809 (0.054)	100	1.809 (0.054)	0	NA	0	NA
P. antipodarum	Mapourika 18-7	43.3180° S, 170.2042° E	Lab lineage	6	2.137 (0.493)	0.67	1.819 (0.011)	67	2.772 (0.045)	0	NA
P. antipodarum	Miti Miti	34.3544°S, 172.5559°E	Field	6	2.654 (0.069)	0	NA	100	2.654 (0.069)	0	NA
P. antipodarum	Mondsee	47.8210°N, 13.3752°E	Field	5	2.531 (0.055)	0	NA	100	2.531 (0.055)	0	NA
P. antipodarum	Niagara Falls	46.3541°S, 169.0805°E	Field	5	2.774 (0.069)	0	NA	100	2.774 (0.069)	0	NA
P. antipodarum	Outbred sexual	NA	Lab tank	1	1.897 (NA)	100	1.897 (NA)	0	NA	0	NA
P. antipodarum	Poerua-72	42.7048° S, 171.4952° E	Lab lineage	3	3.788 (0.056)	0	NA	0	NA	100	3.788 (0.056)
P. antipodarum	Poerua-92	42.7048° S, 171.4952° E	Lab lineage	3	2.716 (0.016)	0	NA	100	2.716 (0.016)	0	NA
P. antipodarum	Selfe 18-1	43.2403° S, 171.5199° E	Lab lineage	6	1.989 (0.361)	83.7	1.841 (0.041)	16.7	2.721 (NA)	0	NA
P. antipodarum	Selfe 18-46	43.2403° S, 171.5199° E	Lab lineage	3	2.867 (0.112)	0	NA	100	2.867 (0.111)	0	NA
P. antipodarum	Te Anau	45.2138° S, 167.7500° E	Field	6	2.995 (0.431)	0	NA	83.7	2.821 (0.069)	16.7	3.866 (NA)
P. antipodarum	West Coast sexual**	NA	Lab tank	4	1.758 (0.044)	100	1.758 (0.044)	0	NA	0	NA
P. estuarinus	Waikuku	43.2870°S 172.7160°E	Field	10	1.370 (0.054)	100	1.370 (0.054)	0	NA	0	NA
*Snails from this source were sampled from a tank harboring descendents of sexual individuals collected from New Zealand lakes Lady and Ianthe in 2018.
**Snails from this source were sampled from a tank harboring descendents of sexual individuals collected from multiple South Island New Zealand lakes in 2015 and 2016
